# MCHM acts as a hydrotrope, altering the balance of metals in yeast

**DOI:** 10.1101/606426

**Authors:** Amaury Pupo, Michael C. Ayers, Zachary N. Sherman, Rachel J. Vance, Jonathan R. Cumming, Jennifer E.G. Gallagher

## Abstract

While drugs and other industrial chemicals are routinely studied to assess risks, many widely-used chemicals have not been thoroughly evaluated. One such chemical, 4-methylcyclohexane methanol (MCHM), is an industrial coal-cleaning chemical that contaminated the drinking-water supply in Charleston, WV, USA in 2014. While a wide range of ailments was reported following the spill, little is known about the molecular effects of MCHM exposure. We used the yeast model to explore the impacts of MCHM on cellular function. Exposure to MCHM dramatically altered the yeast transcriptome and the balance of metals in yeast. Underlying genetic variation in the response to MCHM and transcriptomics and mutant analysis uncovered the role of the metal transporters, Arn2 and Yke4, to MCHM response. Expression of Arn2, involved in iron uptake, was lower in MCHM-tolerant yeast and loss of Arn2 further increased MCHM tolerance. Genetic variation within Yke4, an ER zinc transporter, also mediated response to MCHM and loss of Yke4 decreased MCHM tolerance. The addition of zinc to MCHM-sensitive yeast rescued growth inhibition. *In vitro* assays demonstrated that MCHM acted as a hydrotrope and prevented protein-interactions, while zinc-induced the aggregation of proteins. We hypothesized that MCHM altered the structures of extracellular domains of proteins, and the addition of zinc stabilized the structure to maintain metal homeostasis in yeast exposed to MCHM.
