## Supplemental Table 2 for "MCHM acts as a hydrotrope, altering the balance of metals in yeast"

### Sheet: Ionomics Table 1 By (Yeast, Tim
Yeast	Time	Mean(Ca ug/mg)	Std Err(Ca ug/mg)
S96	0	0.371875	0.0207506
S96	10	0.5595	0.0239322
S96	30	0.653	0.0376208
S96	90	0.553714	0.0482077
S96p	0	0.403375	0.00907496
S96p	10	0.540625	0.0183185
S96p	30	0.54875	0.0211548
S96p	90	0.581875	0.0273597
Yeast	Time	Mean(Fe ug/mg)	Std Err(Fe ug/mg)
S96	0	0.066875	0.00723444
S96	10	0.11875	0.0115151
S96	30	0.1465	0.00576008
S96	90	0.123143	0.0142251
S96p	0	0.23925	0.00978109
S96p	10	0.2715	0.00998213
S96p	30	0.305125	0.0134515
S96p	90	0.313125	0.0145239
Yeast	Time	Mean(Mg ug/mg)	Std Err(Mg ug/mg)
S96	0	7.53425	0.331025
S96	10	11.3326	0.6314
S96	30	14.0418	1.00132
S96	90	11.3499	0.787324
S96p	0	6.213	0.137943
S96p	10	7.07812	0.263729
S96p	30	7.49475	0.137572
S96p	90	7.87462	0.251313
Yeast	Time	Mean(Na ug/mg)	Std Err(Na ug/mg)
S96	0	1.17912	0.0728902
S96	10	1.71463	0.0827464
S96	30	1.84213	0.122662
S96	90	1.48871	0.101333
S96p	0	0.973375	0.0364015
S96p	10	1.21887	0.0785469
S96p	30	1.4175	0.0620763
S96p	90	1.77087	0.105313
Yeast	Time	Mean(P ug/mg)	Std Err(P ug/mg)
S96	0	69.3035	3.16405
S96	10	105.91	5.90378
S96	30	133.208	9.63087
S96	90	104.439	7.57332
S96p	0	56.8821	1.3458
S96p	10	64.9664	2.32741
S96p	30	68.5741	1.34364
S96p	90	65.8759	2.15664
Yeast	Time	Mean(Zn ug/mg)	Std Err(Zn ug/mg)
S96	0	1.326	0.0594865
S96	10	2.21338	0.126435
S96	30	3.083	0.246296
S96	90	2.89971	0.244994
S96p	0	0.905375	0.0233261
S96p	10	1.04575	0.0417769
S96p	30	1.13638	0.0242266
S96p	90	1.17175	0.0430439
Yeast	Time	Mean(K ug/mg)	Std Err(K ug/mg)
S96	0	12.1094	0.274632
S96	10	16.3125	0.613178
S96	30	16.5813	0.486967
S96	90	18.975	0.453918
S96p	0	10.9187	0.188849
S96p	10	10.9802	0.182783
S96p	30	12.3925	0.531048
S96p	90	12.2594	0.326608
average ug/mg	Ca	Fe	Na	Zn	P	Mg		standard deviation	Ca	Fe	Na	Zn	P	Mg
grande_water	0.374201	0.0579743	7.14443	1.15785	65.0598	1.24634		grande_water	0.0552351	0.0106685	0.774119	0.208464	6.98108	0.119792
grande_EDTA	0.347846	0.0714547	7.48651	1.13149	69.5211	1.32875		grande_EDTA	0.0252718	0.037047	0.470721	0.148739	4.55359	0.0742126
petite_water	0.403083	0.237691	6.1098	0.94785	55.7858	0.890516		petite_water	0.0252718	0.037047	0.470721	0.148739	4.55359	0.0742126
petite_EDTA	0.380305	0.226965	5.95523	0.942415	54.6742	0.867603		petite_EDTA	0.0252718	0.037047	0.470721	0.148739	4.55359	0.0742126
